# Pak1 kinase controls cell shape through ribonucleoprotein granules

**DOI:** 10.1101/2021.02.17.431635

**Authors:** Joseph O. Magliozzi, James B. Moseley

## Abstract

Fission yeast cells maintain a rod shape due to conserved signaling pathways that organize the cytoskeleton for polarized growth. We discovered a mechanism linking the conserved protein kinase Pak1 with cell shape through the RNA-binding protein Sts5. Pak1 (also called Shk1 and Orb2) prevents Sts5 association with P bodies by directly phosphorylating its intrinsically disordered region (IDR). Pak1 and the cell polarity kinase Orb6 both phosphorylate the Sts5 IDR but at distinct residues. Mutations preventing phosphorylation in the Sts5 IDR cause increased P body formation and defects in cell shape and polarity. Unexpectedly, when cells encounter glucose starvation, PKA signaling triggers Pak1 recruitment to stress granules with Sts5. Through retargeting experiments, we reveal that Pak1 localizes to stress granules to promote rapid dissolution of Sts5 upon glucose addition. Our work reveals a new role for Pak1 in regulating cell shape through ribonucleoprotein granules during normal and stressed growth conditions.
