## Supplementary material for "Pak1 kinase controls cell shape through ribonucleoprotein granules": Table S1

### Sheet: Sheet1
Strain	Genotype	Source
JM366	972 h-	Lab stock
JM367	972 h+	Lab stock
JM927	orb6-mEGFP::kanMX6 h+	Lab stock
JM1915	kin1-mEGFP::kanMX6 h+	Lab stock
JM4728	pck1-mEGFP::kanMX6 h+	Lab stock
JM4729	nak1-mEGFP::kanMX6 h+	Lab stock
JM4855	pck2-mEGFP::kanMX6 h-	Lab stock
JM4994	pak1::ClonNatR pak1-as(M460A)-hphR leu1-32 ura4D-18 ade6-M210 h+	Lab stock
JM5039	pak1-yomNeonGreen::hphR ULA+ h+	Lab stock
JM5504	sts5∆::kanMX6 ULA+ h-	Lab stock
JM5505	sts5-yomNeonGreen::hphR ULA+ h-	Lab stock
JM5515	sts5-yomNeonGreen::hphR pak1::ClonNatR pak1-as(M460A)-hphR ULA+	Lab stock
JM5524	sts5∆::kanMX6 pak1::ClonNatR pak1-as(M460A)-hphR ULA+	Lab stock
JM5939	sts5-yomNeonGreen::hphR sum2-tdTomato::natR ULA+	This study
JM6466	sts5∆::kanMX6 pDC99:Psts5-sts5-yomNeonGreen-Tadh1 leu1-32 h-	This study
JM6468	sts5∆::kanMX6 pDC99:Psts5-sts5(S86A)-yomNeongreen-Tadh1 leu1-32 h-	This study
JM6470	sts5∆::kanMX6 pDC99:Psts5-sts5(S261A)-yomNeongreen-Tadh1 leu1-32 h-	This study
JM6472	sts5∆::kanMX6 pDC99:Psts5-sts5(S261A,S264A)-yomNeongreen-Tadh1 leu1-32 h-	This study
JM6474	sts5∆::kanMX6 pDC99:Psts5-sts5(S86A,S261A)-yomNeongreen-Tadh1 leu1-32 h-	This study
JM6476	sts5∆::kanMX6 pDC99:Psts5-sts5(S86A,S261A,S264A)-yomNeongreen-Tadh1 leu1-32 h-	This study
JM6506	sts5∆::kanMX6 pDC99:Psts5-sts5-yomNeongreen-Tadh1 sum2-tdTomato::natR leu1-32 ade6-m210	This study
JM6510	sts5∆::kanMX6 pDC99:Psts5-sts5(S86A,S261A)-yomNeongreen-Tadh1 sum2-tdTomato::natR leu1-32 ade6-m210	This study
JM6767	sts5∆::kanMX6 pDC99:Psts5-sts5-yomNeongreen-Tadh1 6His2HA-ssp1	This study
JM6769	sts5∆::kanMX6 pDC99:Psts5-sts5(S86A)-yomNeongreen-Tadh1 6His2HA-ssp1	This study
JM6771	sts5∆::kanMX6 pDC99:Psts5-sts5(S261A)-yomNeongreen-Tadh1 6His2HA-ssp1	This study
JM6772	sts5∆::kanMX6 pDC99:Psts5-sts5(S86A,S261A)-yomNeongreen-Tadh1 6His2HA-ssp1	This study
JM6815	pak1-yomNeonGreen::hphR sum2-tdTomato::natR	This study
JM6817	orb6-mEGFP::kanMX6 sum2-tdTomato::natR	This study
JM6832	kin1-mEGFP::kanMX6 sum2-tdTomato ULA+	This study
JM6836	pck2-mEGFP::kanMX6 sum2-tdTomato ULA+	This study
JM6863	pak1-yomNeonGreen::hphR sum2-tdTomato::natR sts5∆::kanMX6 ULA+	This study
JM6878	sts5∆::kanMX6 pDC99:Psts5-sts5-9gly5FLAG-Tadh1 leu1-32	This study
JM6880	sts5∆::kanMX6 pDC99:Psts5-sts5(S86A)-9gly5FLAG-Tadh1 leu1-32	This study
JM6882	sts5∆::kanMX6 pDC99:Psts5-sts5(S261A)-9gly5FLAG-Tadh1 leu1-32	This study
JM6884	sts5∆::kanMX6 pDC99:Psts5-sts5(S86A,S261A)-9gly5FLAG-Tadh1 leu1-32	This study
JM6920	pak1-yomNeonGreen::hphR sum2-tdTomato::natR sts5∆::kanMX6 pDC99::Psts5-sts5-9gly-5FLAG-Tadh1 ULA+	This study
JM6924	pak1-yomNeonGreen::hphR sum2-tdTomato::natR sts5∆::kanMX6 pDC99::Psts5-sts5(S86A,S261A)-9gly-5FLAG-Tadh1 ULA+	This study
JM6926	pak1-yomNeonGreen::hphR sum2-tdTomato::natR pka1∆::kanMX6 ULA+	This study
JM6961	scd2-mEGFP::kanMX6 sum2-tdTomato::natR ULA+	This study
JM6962	scd1-yomNeonGreen::hphR sum2-tdTomato::natR ULA+	This study
JM6978	pak1-yomNeonGreen::hphR sum2-tdTomato::natR sds23∆::natR	This study
JM6980	sts5-yomNeonGreen::hphR sum2-tdTomato::natR pka1∆::kanMX6	This study
JM7022	pak1-GFP-CAAX::natR sum2-tdTomato::natR ULA+	This study
JM7026	Pshk1-CRIB-3GFP::ura4+ sum2-tdTomato::natR leu1-32	This study
JM7049	cdc42-mCherrySW-kanMX dcp2-GFP::kanMX6 ULA+	This study
JM7056	pak1-yomNeonGreen::hphR sum2-tdTomato::natR ssp1∆::kanMX6 ULA+	This study
JM7057	pak1-yomNeonGreen::hphR sum2-tdTomato::natR ssp2∆::kanMX6 ULA+	This study
JM7058	pak1-yomNeonGreen::hphR sum2-tdTomato::natR git3∆::kanMX6	This study
JM7059	pak1-yomNeonGreen::hphR sum2-tdTomato::natR gpa2∆::kanMX6	This study
JM7060	pak1-yomNeonGreen::HphR sum2-tdTomato::natR cyr1∆::kanMX6	This study
JM7061	sts5-yomNeonGreen::HphR sum2-tdTomato::natR gpa2∆::kanMX6	This study
JM7062	sts5-yomNeonGreen::HphR sum2-tdTomato::natR cyr1∆::kanMX6	This study
JM7064	sts5∆::kanMX6 pDC99:Psts5-sts5(S264A)-mNeonGreen-Tadh1 leu1-32 h-	This study
JM7072	pak1-yomNeonGreen::hphR sts5-tdTomato::natR ULA+	This study
JM7079	sts5-yomNeonGreen::HphR sum2-tdTomato::natR git3∆::kanMX6	This study
JM7095	sts5∆::kanMX6 pDC99:Psts5-sts5-yomNeonGreen-Tadh1 fim1-mCherry::natR leu1-32	This study
JM7096	sts5∆::kanMX6 pDC99:Psts5-sts5(S86A)-yomNeonGreen-Tadh1 fim1-mCherry::natR leu1-32	This study
JM7097	sts5∆::kanMX6 pDC99:Psts5-sts5(S261A)-yomNeonGreen-Tadh1 fim1-mCherry::natR leu1-32	This study
JM7098	sts5∆::kanMX6 pDC99:Psts5-sts5(S86A,S261A)-yomNeonGreen-Tadh1 fim1-mCherry::natR leu1-32	This study
JM7099	pak1-mRuby3-CAAX::natR sts5-yomNeonGreen::hphR ULA+	This study
JM7105	pak1-mRuby2::hphR sts5-yomNeonGreen::hphR ULA+	This study
JM7162	pak1-yomNeonGreen::hphR pabp-mRFP::natR ULA+	This study
JM7164	sts5-yomNeonGreen::hphR pabp-mRFP::natR	This study
JM7166	pak1-yomNeonGreen::hphR sts5-tdTomato::natR ULA+	This study
JM7210	sts5∆::kanMX6 pDC99:Psts5-sts5-9gly5FLAG-Tadh1 rad24-GFP::ura4+ leu1-32	This study
JM7211	sts5∆::kanMX6 pDC99:Psts5-sts5(S86A)-9gly5FLAG-Tadh1 rad24-GFP::ura4+ leu1-32	This study
JM7212	sts5∆::kanMX6 pDC99:Psts5-sts5(S261A)-9gly5FLAG-Tadh1 rad24-GFP::ura4+ leu1-32	This study
JM7213	sts5∆::kanMX6 pDC99:Psts5-sts5(S86A,S261A)-9gly5FLAG-Tadh1 rad24-GFP::ura4+ leu1-32	This study
JM7357	sum2-mEGFP::kanMX6 pabp-mRFP::hphR	This study
JM7412	cmk2-HA6His sts5∆::kanMX6 pDC99:Psts5-sts5-mNeongreen-Tadh1 leu1-32 h-	This study
JM7413	cmk2-HA6His sts5∆::kanMX6 pDC99:Psts5-sts5(S86A)-mNeongreen-Tadh1 leu1-32 h-	This study
JM7414	cmk2-HA6His sts5∆::kanMX6 pDC99:Psts5-sts5(S261A)-mNeongreen-Tadh1 leu1-32 h-	This study
JM7415	cmk2-HA6His sts5∆::kanMX6 pDC99:Psts5-sts5(S86A, S261A)-mNeongreen-Tadh1 leu1-32 h-	This study
Protein purification constructs
Plasmid	gene	expressed protein
pJM1392	pGex6P-1-pak1	GST-pak1
pJM1418	pGex6P-1-pak1(K415R)	GST-pak1(K415R)
pJM1454	pGex6P-1-sts5	GST-sts5
pJM1476	pGex6P-1-sts5(S261A,S264A)	GST-sts5(S261A,S264A)
leu1+ integration constructs
Plasmid	gene
pJM1534	pDC99-Psts5-sts5-yomNeonGreen-Tadh1
pJM1535	pDC99-Psts5-sts5(S86A)-yomNeonGreen-Tadh1
pJM1536	pDC99-Psts5-sts5(S261A)-yomNeonGreen-Tadh1
pJM1537	pDC99-Psts5-sts5(S261A,S264A)-yomNeonGreen-Tadh1
pJM1538	pDC99-Psts5-sts5(S86A,S261A,S264A)-yomNeonGreen-Tadh1
pJM1539	pDC99-Psts5-sts5(S86A,S264A)-yomNeonGreen-Tadh1
pJM1557	pDC99-Psts5-sts5-9gly5FLAG-Tadh1
pJM1558	pDC99-Psts5-sts5(S86A)-9gly5FLAG-Tadh1
pJM1559	pDC99-Psts5-sts5(S261A)-9gly5FLAG-Tadh1
pJM1560	pDC99-Psts5-sts5(S86A,S261A)-9gly5FLAG-Tadh2
pJM1580	pDC99-Psts5-sts5(S264A)-mNeonGreen-Tadh1
