## Supplementary material for "Pak1 kinase controls cell shape through ribonucleoprotein granules": Table S2

### Sheet: Design Details
	nCounter Elements Design Details
	Report Date: 28-Apr-21
	Customer Name	Accession	Position	Target Sequence	A Tm	B Tm	Flags	HUGO Gene	Species	NSID	Tag	Design Remarks
	Act1	NM_001021513.2	564-663	ATCATGCGTCTTGATCTCGCCGGTCGTGACTTGACTGACTACCTTATGAAGATTCTCATGGAGCGTGGTTATACTTTCTCTACTACCGCCGAACGTGAAA	80	79		act1	Schizosaccharomyces pombe	NM_001021513.2:563	T001
	Cdc2	NM_001356226.1	867-966	CATAAAGTTGTTCCCAATGGTGAAGAGGACGCTATTGAATTACTCTCTGCTATGCTTGTTTATGACCCTGCCCATCGCATTAGTGCAAAACGAGCTTTGC	78	79		cdc2	Schizosaccharomyces pombe	NM_001356226.1:866	T002
	Nda3	NM_001022572.2	423-522	GGCCATTACACTGAAGGTGCTGAATTGGCCGATGCTGTTTTGGACGTTGTTCGCCGTGAAGCTGAAGCATGTGATGCTTTACAAGGTTTCCAATTAACTC	82	79		nda3	Schizosaccharomyces pombe	NM_001022572.2:422	T003
	Ssp1	NM_001023351.2	1865-1964	AAAAAGCCTAGATGTGACTTTGGCTGGGACTATGAGGCATTTCCCAATGACAATCAAGATGCTGATGATGCTTGCAGCTATAATACCGGCGACTCTATTC	82	81		ssp1	Schizosaccharomyces pombe	NM_001023351.2:1864	T004
	Cmk2	NM_001019865.2	1220-1319	GAGATCGATATACCCACGACACCTATCAAAAGCGCTACTCACCCTCTTTTAAGTTCTTATTCGGAGCCAAAAACACCCGGTGTATCATCTGTACATGAGG	81	79		cmk2	Schizosaccharomyces pombe	NM_001019865.2:1219	T005
	Tea5	NM_001020074.2	738-837	TGGTAACAGAGATAGCATTTCACCTTCCGCTTATGATGCTCCATTACTACACAACGTAGATACACAATCCATAGATGGGTTTGTGTCAGTAGCTTCGCAT	78	79		ppk2	Schizosaccharomyces pombe	NM_001020074.2:737	T006
	Cut11	NM_001019450.2	869-968	TCTGTATTCAGGCCCAATGATAAGAGGAAAGCTTTTAAGTGCACGCTCCAACGATCCTAATGGTACATTGGTTGATGGAATGAAGACTAAGAAAAAACCA	81	81		cut11	Schizosaccharomyces pombe	NM_001019450.2:868	T007
	Psu1	NM_001018934.2	856-955	ATGCTTGCTCACCCGGTATGTTGAAGACTCAATGGCCTAGTACTCAACCTTCTGACGGTGAAACCCGTGGTGGTTTGCTTTGTAAGGGCGGTAAGCTTTA	82	81		psu1	Schizosaccharomyces pombe	NM_001018934.2:855	T008
	Efc25	NM_001022041.2	1594-1693	CCTTTCGGGGGCAAATGGACCAACAATGGTTTGTCTGCTGTTTCATCAGCATATCGAACACGCTTGCTTGAGCCTTGCCTACCCGAACTCGACAAGTGCG	81	82		efc25	Schizosaccharomyces pombe	NM_001022041.2:1593	T009
	Bgs2	NM_001019457.2	2784-2883	AATCCTTGCTGAAGAAGATGCGCTTTCCAATCAAGACTTGAACTCACAAGATGAGTCAATGAAGGCCGAGCAGCTTCACAAAAAATTCGACGATTTACCA	81	80		bgs2	Schizosaccharomyces pombe	NM_001019457.2:2783	T010

### Sheet: Isoform Coverage
	nCounter Elements Isoform Coverage
							RefSeq Version:
	Probe NSID	HUGO Gene	# Hit	Isoforms Hit By Probe
	NM_001021513.2:563	act1	1	NM_001021513.2
	NM_001019457.2:2783	bgs2	1	NM_001019457.2
	NM_001356226.1:866	cdc2	1	NM_001356226.1
	NM_001019865.2:1219	cmk2	1	NM_001019865.2
	NM_001019450.2:868	cut11	1	NM_001019450.2
	NM_001022041.2:1593	efc25	1	NM_001022041.2
	NM_001022572.2:422	nda3	1	NM_001022572.2
	NM_001020074.2:737	ppk2	1	NM_001020074.2
	NM_001018934.2:855	psu1	1	NM_001018934.2
	NM_001023351.2:1864	ssp1	1	NM_001023351.2

### Sheet: Jmagliozzi_ProbeA_plate1
WellPosition	Name	Sequence	Comments
A01	NM_001021513.2:563_T001	TTCATAAGGTAGTCAGTCAAGTCACGACCGGCGAGATCAAGACGCATGATCCTCAAGACCTAAGCGACAGCGTGACCTTGTTTCA	Act1
A02	NM_001356226.1:866_T002	GCAGAGAGTAATTCAATAGCGTCCTCTTCACCATTGGGAACAACTTTATGCATCCTCTTCTTTTCTTGGTGTTGAGAAGATGCTC	Cdc2
A03	NM_001022572.2:422_T003	ACAACGTCCAAAACAGCATCGGCCAATTCAGCACCTTCAGTGTAATGGCCCACAATTCTGCGGGTTAGCAGGAAGGTTAGGGAAC	Nda3
A04	NM_001023351.2:1864_T004	TCATTGGGAAATGCCTCATAGTCCCAGCCAAAGTCACATCTAGGCTGTTGAGATTATTGAGCTTCATCATGACCAGAAG	Ssp1
A05	NM_001019865.2:1219_T005	AAAAGAGGGTGAGTAGCGCTTTTGATAGGTGTCGTGGGTATATCGATCTCCAAAGACGCCTATCTTCCAGTTTGATCGGGAAACT	Cmk2
A06	NM_001020074.2:737_T006	GTAGTAATGGAGCATCATAAGCGGAAGGTGAAATGCTATCTCTGTTACCACGAACCTAACTCCTCGCTACATTCCTATTGTTTTC	Tea5
A07	NM_001019450.2:868_T007	TGGAGCGTGCACTTAAAAGCTTTCCTCTTATCATTGGGCCTGAATACAGACCAATTTGGTTTTACTCCCCTCGATTATGCGGAGT	Cut11
A08	NM_001018934.2:855_T008	AGGTTGAGTACTAGGCCATTGAGTCTTCAACATACCGGGTGCTTTCGGGTTATATCTATCATTTACTTGACACCCT	Psu1
A09	NM_001022041.2:1593_T009	GCTGATGAAACAGCAGACAAACCATTGTTGGTCCATTTGCCCCCGAAAGGCAACAGCCACTTTTTTTCCAAATTTTGCAAGAGCC	Efc25
A10	NM_001019457.2:2783_T010	CTTGTGAGTTCAAGTCTTGATTGGAAAGCGCATCTTCTTCAGCAAGGATTCACCGTGTGGACGGCAACTCAGAGATAACGCATAT	Bgs2

### Sheet: Jmagliozzi_ProbeB_plate1
WellPosition	Name	Sequence	Comments
A01	NM_001021513.2:563_ProbeB	CGAAAGCCATGACCTCCGATCACTCTTTCACGTTCGGCGGTAGTAGAGAAAGTATAACCACGCTCCATGAGAATC	Act1
A02	NM_001356226.1:866_ProbeB	CGAAAGCCATGACCTCCGATCACTCGCAAAGCTCGTTTTGCACTAATGCGATGGGCAGGGTCATAAACAAGCATA	Cdc2
A03	NM_001022572.2:422_ProbeB	CGAAAGCCATGACCTCCGATCACTCGAGTTAATTGGAAACCTTGTAAAGCATCACATGCTTCAGCTTCACGGCGA	Nda3
A04	NM_001023351.2:1864_ProbeB	CGAAAGCCATGACCTCCGATCACTCGAATAGAGTCGCCGGTATTATAGCTGCAAGCATCATCAGCATCTTGATTG	Ssp1
A05	NM_001019865.2:1219_ProbeB	CGAAAGCCATGACCTCCGATCACTCCCTCATGTACAGATGATACACCGGGTGTTTTTGGCTCCGAATAAGAACTT	Cmk2
A06	NM_001020074.2:737_ProbeB	CGAAAGCCATGACCTCCGATCACTCATGCGAAGCTACTGACACAAACCCATCTATGGATTGTGTATCTACGTTGT	Tea5
A07	NM_001019450.2:868_ProbeB	CGAAAGCCATGACCTCCGATCACTCTGGTTTTTTCTTAGTCTTCATTCCATCAACCAATGTACCATTAGGATCGT	Cut11
A08	NM_001018934.2:855_ProbeB	CGAAAGCCATGACCTCCGATCACTCTAAAGCTTACCGCCCTTACAAAGCAAACCACCACGGGTTTCACCGTCAGA	Psu1
A09	NM_001022041.2:1593_ProbeB	CGAAAGCCATGACCTCCGATCACTCTCGAGTTCGGGTAGGCAAGGCTCAAGCAAGCGTGTTCGATAT	Efc25
A10	NM_001019457.2:2783_ProbeB	CGAAAGCCATGACCTCCGATCACTCTGGTAAATCGTCGAATTTTTTGTGAAGCTGCTCGGCCTTCATTGACTCAT	Bgs2
