## Supplementary material for "Pak1 kinase controls cell shape through ribonucleoprotein granules": Table S3

### Sheet: Nanostring Data
Probe Name	Accession #	Class Name	Avg Count	20210611_JM_01_01.RCC	20210611_JM_01_02.RCC	20210611_JM_01_03.RCC	20210611_JM_01_04.RCC	20210611_JM_01_05.RCC	20210611_JM_01_06.RCC	20210611_JM_01_07.RCC	20210611_JM_01_08.RCC	20210611_JM_01_09.RCC	20210611_JM_01_10.RCC	20210611_JM_01_11.RCC	20210611_JM_01_12.RCC
Act1	NM_001021513.2	Endogenous	249025	195252	180910	189049	161213	279908	207958	263524	274180	289868	331709	309466	305263
Bgs2	NM_001019457.2	Endogenous	1553.67	1148	1189	1182	1025	1764	1256	1568	1674	1821	2164	1920	1933
Cdc2	NM_001356226.1	Endogenous	5536.92	4094	3819	4082	3717	6051	4730	5986	6017	6397	7712	6858	6980
Cmk2	NM_001019865.2	Endogenous	2266.67	1911	1805	1991	1329	2086	1658	2800	2900	3021	2791	2488	2420
Cut11	NM_001019450.2	Endogenous	4228.75	3537	3319	3276	2579	4459	3263	4795	4869	5264	5509	4866	5009
Efc25	NM_001022041.2	Endogenous	3780.08	3326	3152	3122	2266	3756	2741	4755	4842	4952	4440	3896	4113
Nda3	NM_001022572.2	Endogenous	25815.1	23145	21421	22740	15243	24694	18925	31061	32110	34329	30741	26893	28479
Psu1	NM_001018934.2	Endogenous	68159.6	69991	66235	69391	30117	52058	38996	101076	103022	107444	63243	58528	57814
Ssp1	NM_001023351.2	Endogenous	5320.83	4746	4569	4767	2899	4895	3695	6757	7080	7472	6139	5370	5461
Tea5	NM_001020074.2	Endogenous	2994.58	2541	2202	2235	1998	3191	2500	3130	3277	3618	4005	3492	3746
NEG_A	ERCC_00096.1	Negative	8.42	8	11	5	4	8	6	10	17	14	4	7	7
NEG_B	ERCC_00041.1	Negative	1.58	1	1	1	2	2	2	2	1	3	1	2	1
NEG_C	ERCC_00019.1	Negative	2.08	3	3	3	4	1	1	4	1	1	2	1	1
NEG_D	ERCC_00076.1	Negative	1.17	1	1	1	1	1	1	2	1	1	2	1	1
NEG_E	ERCC_00098.1	Negative	27.67	28	32	23	9	17	14	40	37	51	23	27	31
NEG_F	ERCC_00126.1	Negative	41.33	41	27	20	32	41	38	47	44	44	62	45	55
POS_A	ERCC_00034.1	Positive	71203.9	76360	73200	75409	54312	73129	72976	69652	71187	75233	75519	64973	72497
POS_B	ERCC_00112.1	Positive	7372.58	7828	7396	7696	5645	7578	7426	7447	7556	7726	7916	6767	7490
POS_C	ERCC_00002.1	Positive	5703.42	6116	5778	5997	4352	5827	5860	5660	5746	5918	6029	5297	5861
POS_D	ERCC_00092.1	Positive	458.75	508	429	471	367	487	500	429	455	490	484	410	475
POS_E	ERCC_00035.1	Positive	158.08	162	149	184	134	162	152	166	165	159	176	122	166
POS_F	ERCC_00117.1	Positive	54.08	49	52	58	42	61	64	44	59	46	61	65	48
